# Sex difference in rat ventilatory response and pulmonary vascular resistance

**DOI:** 10.64898/2026.01.08.697724

**Authors:** L. Ratelet, M. Campillo, L. Parra-Sourdeau, R. Abdou, S. Alibrahimi, A. Delaval, N. Doumbia, R. Masson, J. Preud’Homme, M. Remy, D. Benoist, E. Roux

## Abstract

The aim of this study was to investigate possible sex difference in rat ventilation and pulmonary vascular resistance. Experiments were done on 8 week-old 7 Wistar female and 7 male rats. Under anesthesia, the trachea was connected to a spirometer for measurement of the respiration rate (RR) and, normalized to weight, the tidal volume (Vt) and minute ventilation (VE). Responses to hypoxia/hypercapnia and hypoxia/normocapnia were tested by 1 min respiration in a 20 mL-closed circuit without and with CO_2_ trapping. After euthanasia, blood was collected for hematocrit, the pulmonary circulation was perfused on isolated lungs by a physiological solution at 10-40 mmHg pressure to determine the pressure-resistance curve, and the Fulton ratio (right ventricle/left ventricle+Septum weight ratio) was calculated. Data were compared by Mann-Whitney test and, for pressure-resistance curves, by non linear regression and *F* test. Female weight (226±9.6g) was significantly lower than males ones (356±11.7g). In normoxia/normocapnia, RR was 57±4.0 and 59±4.2 min^-1^, Vt/weight was 1.6±0.2 and 1.5±0.2 mL.100g^-1^, and VE/weight was 89±11 and 90±16 mL. min^-1^.100g^-1^ in female and male rats. Acute hypoxia/hypercapnia and hypoxia/normocapnia significantly increased ventilation. Whatever the conditions, no sex difference were found. Total pulmonary vascular resistance curve was significantly higher in males, whereas the Fulton ratio was similar in females (0.29±0.02) and males (0.28±0.03), as was the hematocrit. In conclusion, no sex difference was identified in the ventilatory response of rats. By contrast, pulmonary vascular resistance was significantly higher in males, without right ventricular hypertrophy.
