## Supplemental table 1 for "Sex difference in rat ventilatory response and pulmonary vascular resistance"

### Sheet: Tab1. normoxic ventilation
table 1. individual ventilation values in normoxic conditions. Data of article Figure 1.
Vt : tidal volume. RR: respiration rate. VE: minute ventilation.
identification		weight (g)		Vt (mL)		Vt/weight (mL/100g)		RR		VE mL/min		VE/weight (mL/100g)
males	females	males	females	males	females	males	females	males	females	males	females	males	females
M1	F6	360	205	3.67	2,91	1.02	1.42	75.25	63.67	275.92	185.13	76.64	90.31
M2	F7	375		8.74		2.33		62.22		544.09		145.09
M3	F8	370	220	7.77	2.9	2.1	1.32	62.18	72.25	483.15	209.65	130.58	95.29
M4	F9	385	205		3.87		1.89		57.8		223.55		109.05
M5	F10	380	215	4.44	5.07	1.17	2.36	45.59	53.66	202.62	272.29	53.32	126.65
M6	F11	315	260	4.21	3.37	1.34	1.29	53.1	44.64	223.83	150.28	71.06	57.8
M7	F12	310	250	3.49	2.78	1.12	1.11	53.09	50	185.09	138.83	59.71	55.53
