## Supplemental table 2 for "Sex difference in rat ventilatory response and pulmonary vascular resistance"

### Sheet: Tab2. hypoxic ventilation
table 2. individual ventilation values in acute hypoxic-normocapnic conditions. Data of article Figure 2.
Vt : tidal volume. RR: respiration rate. VE: minute ventilation.
individual ventilation values in acute hypoxic-normocapnic conditions (Figure 2A, B, C)
normoxic values before 30 sec. hypoxia-normocapnia
identification		weight (g)		Vt (mL)		RR		VE mL/min
males	females	males	females	males	females	males	females	males	females
Rat M1	Rat F6	360	205	4.11	4.2679	69.1993	67.855	284.409	289.598
Rat M2	Rat F7	375		8.64		70.1786		606.343
Rat M3	Rat F8	370	220	8.2308	2.7325	60.3914	85.7231	497.07	234.238
Rat M4	Rat F9	385	205		3.9969		57.6233		230.315
Rat M5	Rat F10	380	215	5.0713	4.9637	45.0771	54.5114	228.599	270.578
Rat +M6	Rat +F11	315	260	4.0838	4.1228	46.2634	39.6594	188.93	163.508
Rat +M7	Rat +F12	310	250	4.0615	3.2962	51.046	47.7211	207.323	157.298
values at 30 sec. hypoxia-normocapnia
identification		weight (g)		Vt (mL)		RR		VE mL/min
males	females	males	females	males	females	males	females	males	females
Rat M1	Rat F6	360	205	4.2291	3.6881	102.015	88.863	431.432	327.736
Rat M2	Rat F7	375		11.0391		81.5987		900.776
Rat M3	Rat F8	370	220	9.5102	3.0055	66.3929	105.309	631.41	316.506
Rat M4	Rat F9	385	205		5.7796		76.4908		442.086
Rat M5	Rat F10	380	215	5.6469	7.9907	56.2037	62.227	317.377	497.237
Rat +M6	Rat +F11	315	260	4.0327	3.5714	57.4257	48.8534	231.581	174.475
Rat +M7	Rat +F12	310	250	4.4225	3.0594	57.1454	55.9265	252.726	171.102
normoxic values before 60 sec. hypoxia-normocapnia
identification		weight (g)		Vt (mL)		RR		VE mL/min
males	females	males	females	males	females	males	females	males	females
Rat M1	Rat F6	360	205	3.6131	3.1071	81.81	59.9505	295.588	186.272
Rat M2	Rat F7	375		9.3522		77.3541		723.431
Rat M3	Rat F8	370	220	8.6208	3.109	58.0132	64.6173	500.12	200.895
Rat M4	Rat F9	385	205		5.5298		55.7501		308.287
Rat M5	Rat F10	380	215	5.0979	5.0442	48.355	61.3959	246.509	309.693
Rat +M6	Rat +F11	315	260	3.7856	3.2583	48.7626	42.0265	184.596	136.935
Rat +M7	Rat +F12	310	250	3.6257	3.4932	54.2672	44.5101	196.757	155.483
values at 60 sec. hypoxia-normocapnia
identification		weight (g)		Vt (mL)		RR		VE mL/min
males	females	males	females	males	females	males	females	males	females
Rat M1	Rat F6	360	205	8.1277	4.8024	109.728	102.764	891.837	493.512
Rat M2	Rat F7	375		12.5989		89.2233		1124.12
Rat M3	Rat F8	370	220	10.1747	4.826	75.5537	61.1713	768.736	295.213
Rat M4	Rat F9	385	205		7.3778		86.4376		637.719
Rat M5	Rat F10	380	215	7.9961	7.2478	75.0491	85.5433	600.1	620.001
Rat +M6	Rat +F11	315	260	5.8756	3.6632	67.9316	63.4781	399.139	232.533
Rat +M7	Rat +F12	310	250	4.821	3.6905	70.2692	68.728	338.768	253.641
individual ventilation values in acute hypoxic-hypercapnic conditions (Figure 2D, E, F)
normoxic values before 30 sec. hypoxia-hypercapnia
identification		weight (g)		Vt (mL)		RR		VE mL/min
males	females	males	females	males	females	males	females	males	females
Rat M1	Rat F6	360	205	3.66665	2.9076	75.251	63.6721	275.919	185.133
Rat M2	Rat F7	375		8.7448		62.2183		544.087
Rat M3	Rat F8	370	220	7.7698	2.9017	62.1829	72.2501	483.149	209.648
Rat M4	Rat F9	385	205		3.8675		57.8015		223.547
Rat M5	Rat F10	380	215	4.4446	5.0749	45.5889	53.6551	202.624	272.294
Rat +M6	Rat +F11	315	260	4.2149	3.3665	53.1038	44.6407	223.827	150.283
Rat +M7	Rat +F12	310	250	3.4864	2.7765	53.0885	50.0034	185.088	138.834
values at 30 sec. hypoxia-hypercapnia
identification		weight (g)		Vt (mL)		RR		VE mL/min
males	females	males	females	males	females	males	females	males	females
Rat M1	Rat F6	360	205	5.8059	3.0243	93.6224	78.7889	543.562	238.281
Rat M2	Rat F7	375		11.6367		83.7287		974.326
Rat M3	Rat F8	370	220	8.036	3.7962	73.1966	86.2659	588.208	327.483
Rat M4	Rat F9	385	205		4.2805		64.7715		277.254
Rat M5	Rat F10	380	215	4.9956	5.196	54.4696	67.5327	272.108	350.9
Rat +M6	Rat +F11	315	260	3.6755	3.4967	64.7652	53.4018	238.044	186.73
Rat +M7	Rat +F12	310	250	4.1875	2.8393	56.2853	57.5679	235.695	163.453
normoxic values before 60 sec. hypoxia-hypercapnia
identification		weight (g)		Vt (mL)		RR		VE mL/min
males	females	males	females	males	females	males	females	males	females
Rat M1	Rat F6	360	205	3.6111	3.0723	81.7926	61.3241	295.361	188.406
Rat M2	Rat F7	375		9.0625		85.7224		776.859
Rat M3	Rat F8	370	220	7.8693	3.1235	62.9335	58.4488	495.243	182.565
Rat M4	Rat F9	385	205		3.9508		57.701		227.965
Rat M5	Rat F10	380	215	4.7447	4.9818	46.111	53.1198	218.783	264.632
Rat +M6	Rat +F11	315	260	4.4888	3.3017	55.0662	43.8079	247.181	144.641
Rat +M7	Rat +F12	310	250	3.9181	3.7551	51.2749	44.9334	200.9	168.729
values at 60 sec. hypoxia-hypercapnia
identification		weight (g)		Vt (mL)		RR		VE mL/min
males	females	males	females	males	females	males	females	males	females
Rat M1	Rat F6	360	205	8.3237	2.1627	104.3	76.1738	868.16	164.741
Rat M2	Rat F7	375		13.5551		80.8662		1096.15
Rat M3	Rat F8	370	220	9.928	3.1129	79.2503	88.4129	786.797	275.221
Rat M4	Rat F9	385	205		6.7926		73.6776		500.462
Rat M5	Rat F10	380	215	7.2114	6.7127	66.8248	79.4104	481.9	533.058
Rat +M6	Rat +F11	315	260	5.5579	4.2763	75.7163	67.8	420.824	289.933
Rat +M7	Rat +F12	310	250	6.5002	5.4305	71.7745	70.3805	466.549	382.201
