## Supplemental table 3 for "Sex difference in rat ventilatory response and pulmonary vascular resistance"

### Sheet: Tab3. hematocrit, Fulton ratio
table 3. individual hematocrit and Fulton ratio values. Data of article Figure 3A, B.
rat	sex	Hematocrit %	Fulton ratio
M1	male	45	0.257
M2	male	46	0.2616
M3	male	34	0.2806
M4	male	44	0.205
M5	male	45	0.28
M6	male	43	0.45
M7	male	43	0.267
F6	female	43	0.258
F7	female	45
F8	female	39	0.257
F9	female	38	0.233
F10	female	42	0.3234
F11	female	41	0.395
F12	female	41	0.287
