## Supplemental table 4 for "Sex difference in rat ventilatory response and pulmonary vascular resistance"

### Sheet: Tab4. vascular resistance
table 3. individual pulmonary vascular resistance. Data of article Figure 3C.
	vascular resistance (mmHg.s.mL-1)
sex	male					female
rat ID	M1	M2	M3	M5	M6	F6	F7	F8	F11	F12
pressure (cmH2O)
10	995.3	322.7	341	327.7	482.6	153.4	562.8	270.1	70.3	162.8
15	424.1	216.9	276.4	207.7	278.4	82.7	308.9	161.5	41.9	170.2
20	326	165.4	221.2	115.5	155.8	63.6	245.4	115.5	33	141.8
25	224.5	111.7	156	104.8	109.7	82	182.1	96.3	23.6	97.7
30	212.1	76.7	206.3	93.4	105.9	56.3	171.6	91.1	26.9	86.8
35	153.6	69.2	203.9	141.3	58.9	35.4	114.6	88.6	41.9	81.3
40	125.4	69.1	172.2	91.7	55.5	49.5	118.6	76.1	42.1	62.3
